# Co-cultivation with Azolla affects the metabolome of whole rice plant beyond canonical inorganic nitrogen fertilization

**DOI:** 10.1101/2024.10.02.615589

**Authors:** Elena Consorti, Alma Costarelli, Sara Cannavò, Martina Cerri, Maria Cristina Valeri, Lara Reale, Antonietta Saccomano, Chiara Paleni, Veronica Gregis, Martin M. Kater, Federico Brilli, Francesco Paolocci, Andrea Ghirardo

## Abstract

Azolla spp. are floating ferns used for centuries as biofertilizers to enrich the soil with inorganic nitrogen and improve rice yields. In this study, rice plants were grown together with Azolla by maintaining a low and constant concentration of inorganic nitrogen. We employed a combination of non-targeted metabolomics, chemometrics, and molecular networking to dissect the impact of Azolla co-cultivation on the metabolome of rice roots-and leaves. Our analyses revealed that Azolla releases a broad range of metabolites in the culture medium, mainly comprising small peptides and flavonoids. Moreover, in rice co-cultivated with Azolla, we observed a systematic response in the upregulation of metabolites that started from the roots and, over time, shifted to the leaves. During the early stages of co-cultivation, Azolla led to the accumulation of small peptides, lipids, and carbohydrates in roots, and flavonoid glycosides and carbohydrates in leaves of rice. Consistent with these results, transcriptomics analysis of rice roots indicated significant changes in the expression of genes coding for small peptide and lipid transporters, and genes involved in amino acid salvage and biosynthesis. Overall, our study highlights novel growth-promoting effects of Azolla on rice which could facilitate the development of sustainable techniques to increase yields.

**Highlights:** The aquatic fern Azolla synthesizes and releases a broad range of growth promoting metabolites (i.e. small peptides) that can be absorbed by the roots of co-cultivated rice plants
