## Supplementary Tables S1-S4 for "Co-cultivation with Azolla affects the metabolome of whole rice plant beyond canonical inorganic nitrogen fertilization"

### Sheet: Table S1
	Table S1. List of the macro- and micro-nuitrients in the Yoshida solution
	Macronutrients
	Element	Reagent	Concentration (mM)
	N	NH4NO3	1.42
	P	NaH2PO4 ∙ 2H2O	0.32
	K	K2SO4	0.51
	Ca	CaCl2 ∙ 2H2O	1
	Mg	MgSO4 ∙ 7H2O	1.64
	Micronutrients
	Element	Reagent	Concentration (µM)
	Mn	MnCl2 ∙ 4H2O	9.46
	Mo	(NH4)6Mo7O24 ∙ 4H2O	0.74
	Zn	ZnSO4 ∙ 7H2O	0.15
	B	H3BO3	18.89
	Cu	CuSO4 ∙ 5H2O	0.15
	Fe	FeCl3∙ 6H2O	35.6

### Sheet: Table S2
	Table S2. List of the macro- and micro-nuitrients in the Watanabe solution
	Macronutrients
	Element	Reagent	Concentration (mM)
	P	NaH2PO4 H20	0.65
	K	K2SO4	0.51
	Ca	CaCl2 2H2O	1
	Mg	MgSO4 7H2O	1.64
	Micronutrients
	Element	Reagent	Concentration (µM)
	Fe	FeSO4 7H2O	89.6
	Mn	MnCl2 4H2O	9.1
	Mo	Na2MoO4 2H20	1.6
	B	H3BO3	18
	Zn	ZnSO4 7H2O	0.14
	Cu	CuSO4 5H20	0.16
	Co	CoCl2 6H2O	0.17

### Sheet: Table S3
	Table S3. List of the internal standard mixture used for data normalization
	Compound	Mass	Supplier	Purity	Column
	Coniferin	342.132	Biomol	>98%	RP
	2,4-Dihydroxyacetophenone	152.047	Santa Cruz	0.99	RP, HILIC
	DL-3,4-Dihydroxymandelic acid	184.037	Sigma-Aldrich	0.98	RP, HILIC
	Pinosylvin	212.084	Sigma-Aldrich	0.98	RP
	Picein	298.105	Sigma-Aldrich	0.99	HILIC
	Rosmarinic acid	360.084	Santa Cruz	0.99	RP, HILIC
	Magnolol	266.131	Santa Cruz	0.99	RP, HILIC

### Sheet: Table S4
	Table S4. Metaboscape 4.0 parameters used for processing LC-MS/MS data
	Peak Detection
	Intensity threshold / counts	1000 (HILIC), 500 (RP)
	Minimum Peak Length / spectra	8
	Feature Signal	Area
	Minimum Peak length recursive / spectra	7
	Minimum number of features for extraction	5/34
	Presence of features in the minimum number of analyses	5/34
	MS/MS import method	Average
	EIC correlation	0.7
	Ionization mode	Positive mode	Negative mode
	Primary ion	[M+H]+	[M-H]-
	Seed ions	[M+Na]+, [M+K]+	[M+Cl]-
	Common ions	[M-H2O+H]+, [2M+H]+, [M+CH3CN+H]+	[M-H2O+H]-, [2M+H]-, [M+CH3CN-H]-, [M+HCOOH-H]-
