## Supplementary Table S6 for "Co-cultivation with Azolla affects the metabolome of whole rice plant beyond canonical inorganic nitrogen fertilization"

### Sheet: Shared Sign. Lipids in Roots
	ID	R40 LogFC (+AZ/-AZ)	R 60 LogFC (+AZ/-AZ)	R40 adj. p-value	R60 adj. p-value	MSCC Class	Putative name (top-hit library match )
	rp3730	4.47841	2.67043	0.0467894	0.036442	Lipid	2-Methylbacteriohopanetetrol
	rp3772	2.92824	1.5262	0.0052697	0.0393839	Lipid	4-Undecynoic acid
	rp3721	2.5688	1.56725	0.0127264	0.0152279	Lipid	Linoleic acid
	rp3972	2.48608	1.42331	0.0315814	0.0250314	Lipid
	rp1265	2.32784	1.91826	0.0115077	0.0149769	Lipid
	rp5225	1.74121	1.42425	0.0465708	0.0465412	Lipid
	rp3511	1.6458	1.71921	0.0316921	0.0212033	Lipid
