## Supplementary Table S7 for "Co-cultivation with Azolla affects the metabolome of whole rice plant beyond canonical inorganic nitrogen fertilization"

### Sheet: Lipid-related DEGs
	Class	Gene ID	baseMean	Log2FC (+AZ/-AZ)	lfcSE	stat	pvalue	padj	description
	Fatty acid	Os03g0140200	210.449	2.22112	0.543208	4.0889	4.33419e-05	0.00479451	ID=Os03g0140200;Name=Os03g0140200;Note=Similar to Cytochrome P450 86A1 (EC 1.14.-.-) (CYPLXXXVI) (P450-dependent fatty acid omega-hydroxylase). (Os03t0140200-01);Cytochrome P450 family member, Leaf cuticular wax synthesis (Os03t0140200-02);Transcript variants=Os03t0140200-01,Os03t0140200-02;RAP-DB Gene Symbol Synonym(s)=CYP96B5, WSL5;RAP-DB Gene Name Synonym(s)=Cytochrome P450 96B5, wax crystal-s…
		Os03g0220100	195.678	2.09774	0.580844	3.61154	0.000304382	0.0242766	ID=Os03g0220100;Name=Os03g0220100;Note=beta-ketoacyl-CoA synthase, Homolog of Arabidopsis CER6, Leaf cuticular wax synthesis, Very-long-chain fatty acid (VLCFA) elongation (Os03t0220100-01);Transcript variants=Os03t0220100-01;RAP-DB Gene Symbol Synonym(s)=WSL4, CER6/CUT1, CER6, CUT1, OsCER6;RAP-DB Gene Name Synonym(s)=wax crystal-sparse leaf 4, eceriferum6, eceriferum 6, cuticular 1;CGSNL Gene Sy…
	GPATs	Os05g0280500	421.939	1.67275	0.476311	3.51188	0.000444955	0.0324413	ID=Os05g0280500;Name=Os05g0280500;Note=Phospholipid/glycerol acyltransferase domain containing protein. (Os05t0280500-01);Transcript variants=Os05t0280500-01;Oryzabase Gene Symbol Synonym(s)=GPAT;Oryzabase Gene Name Synonym(s)=glycerol-3-phosphate acyltransferase
		Os02g0731900	146.549	-4.93964	0.882405	-5.59793	2.16922e-08	6.21325e-06	ID=Os02g0731900;Name=Os02g0731900;Note=Similar to 3-ketoacyl-CoA synthase. (Os02t0731900-01);Transcript variants=Os02t0731900-01
	FAD	Os03g0784000	454.095	-1.24916	0.273724	-4.56358	5.02879e-06	0.000764164	ID=Os+H24203g0784000;Name=Os03g0784000;Note=Similar to deoxyribodipyrimidine photolyase. (Os03t0784000-01);Similar to deoxyribodipyrimidine photolyase. (Os03t0784000-02);FAD dependent oxidoreductase family protein. (Os03t0784000-03);Transcript variants=Os03t0784000-01,Os03t0784000-02,Os03t0784000-03
		Os02g0471300	35.5376	2.50412	0.597387	4.19179	2.76763e-05	0.00331564	ID=Os02g0471300;Name=Os02g0471300;Note=Monooxygenase, FAD-binding domain containing protein. (Os02t0471300-01);Transcript variants=Os02t0471300-01
		Os02g0124599	21.2134	3.93044	1.05198	3.73624	0.000186793	0.0165432	ID=Os02g0124599;Name=Os02g0124599;Note=Similar to FAD-binding domain-containing protein. (Os02t0124599-00);Transcript variants=Os02t0124599-00
		Os03g0391300	34.5225	2.73419	0.762573	3.58547	0.000336465	0.0258362	ID=Os03g0391300;Name=Os03g0391300;Note=Similar to Phospholipase D alpha 1 (EC 3.1.4.4) (PLD alpha 1) (Choline phosphatase 1) (Phosphatidylcholine-hydrolyzing phospholipase D 1). (Os03t0391300-01);Transcript variants=Os03t0391300-01
		Os01g0693300	648.365	3.32065	0.719649	4.61427	3.94479e-06	0.000622371	ID=Os01g0693300;Name=Os01g0693300;Note=Similar to Lipid phosphate phosphatase 2 (EC 3.1.3.-) (AtLPP2) (Phosphatidic acid phosphatase 2) (AtPAP2) (Prenyl diphosphate phosphatase). (Os01t0693300-01);Transcript variants=Os01t0693300-01
		Os06g0694200	18.4081	3.81256	0.853625	4.46632	7.95756e-06	0.00112073	ID=Os06g0694200;Name=Os06g0694200;Note=Esterase, SGNH hydrolase-type domain containing protein. (Os06t0694200-01);Transcript variants=Os06t0694200-01;CGSNL Gene Symbol=GELP88;CGSNL Gene Name=GDSL ESTERASE/LIPASE PROTEIN 88;Oryzabase Gene Symbol Synonym(s)=OsGELP88;Oryzabase Gene Name Synonym(s)=GDSL esterase/lipase protein 88
		Os01g0106700	1917.68	-0.904057	0.234397	-3.85695	0.000114809	0.0111608	ID=Os01g0106700;Name=Os01g0106700;Note=PI3Kc (Phosphoinositide 3-kinasecatalytic domain) and FATC (FRAP, ATM, TRRAP C-terminal) domain containing protein, ATM homolog, Accurate repair of meiotic double-strand breaks (Os01t0106700-01);Transcript variants=Os01t0106700-01;RAP-DB Gene Symbol Synonym(s)=OsATM;RAP-DB Gene Name Synonym(s)=ATAXIA TELANGIECTASIA-MUTATED;CGSNL Gene Symbol=ATM;CGSNL Gene Na…
	LTPs	Os07g0174900	436.969	2.32938	0.627124	3.71438	0.000203702	0.0177682	ID=Os07g0174900;Name=Os07g0174900;Note=Plant lipid transfer protein and hydrophobic protein, helical domain containing protein. (Os07t0174900-00);Transcript variants=Os07t0174900-00;Oryzabase Gene Symbol Synonym(s)=OsLTPG16, OsLTPg16;Oryzabase Gene Name Synonym(s)=GPI-anchored non-specific lipid transfer protein 16, type G nsLTP 16, type G non-specific lipid transfer protein 16
		Os01g0814100	13.9603	5.65766	1.64015	3.44947	0.000561694	0.0387046	ID=Os01g0814100;Name=Os01g0814100;Note=Similar to Bindin (Fragment). (Os01t0814100-01);Transcript variants=Os01t0814100-01;Oryzabase Gene Symbol Synonym(s)=LTPG1, OsLTPG1, OsLTPg1, AGP, OsAGP, OsXYLP8, XYLP8;Oryzabase Gene Name Synonym(s)=GPI-anchored non-specific lipid transfer protein 1, type G nsLTP 1, type G non-specific lipid transfer protein 1, Arabinogalactan protein
		Os04g0438600	276.111	1.69949	0.425763	3.99163	6.56195e-05	0.00686437	ID=Os04g0438600;Name=Os04g0438600;Note=Glycolipid transfer protein, GLTP domain containing protein. (Os04t0438600-01);Transcript variants=Os04t0438600-01
